# Cell-type specific *in vitro* gene expression profiling of stem-cell derived neural models

**DOI:** 10.1101/2020.04.30.064709

**Authors:** James A. Gregory, Emily Hoelzli, Rawan Abdelaal, Catherine Braine, Miguel Cuevas, Madeline Halpern, Natalie Barretto, Nadine Schrode, Güney Akbalik, Kristy Kang, Esther Cheng, Kathryn Bowles, Steven Lotz, Susan Goderie, Celeste M. Karch, Sally Temple, Alison Goate, Kristen J. Brennand, Hemali Phatnani

## Abstract

Genetic and genomic studies of brain disease increasingly demonstrate disease-associated interactions between the cell types of the brain. Increasingly complex and more physiologically relevant human induced pluripotent stem cell (hiPSC)-based models better explore the molecular mechanisms underlying disease, but also challenge our ability to resolve cell-type specific perturbations. Here we report an extension of the RiboTag system, first developed to achieve cell-type restricted expression of epitope-tagged ribosomal protein (RPL22) in mouse tissue, to a variety of *in vitro* applications, including immortalized cell lines, primary mouse astrocytes, and hiPSC-derived neurons. RiboTag expression enables efficient depletion of off-target RNA in mixed species primary co-cultures and in hiPSC-derived neural progenitor cells, motor neurons, and GABAergic neurons. Nonetheless, depletion efficiency varies across independent experimental replicates. The challenges and potential of implementing RiboTags in complex *in vitro* cultures are discussed.
