## Supplementary material for "Cell-type specific *in vitro* gene expression profiling of stem-cell derived neural models": Table 1

### Sheet: Sheet1
Table 1. Relative enrichment of species specific mRNA in mouse/human co-cultures using RiboTags. The change in uniquely mapping reads (IP – input) for each mouse and human chromosome was plotted against the initial (Input) percent uniquely mapping reads. Below is the species-specific linear regression of the change in uniquely mapping reads from (% unique reads vs Δ unique reads) on a chromosome …
Sample	IP Order	species	on/off target	slope	R^2	p-value
V5-1 (3T3)	1	human	off target	-0.8	0.99	p < 0.001
	1	mouse	on target	0.12	0.08	p < .10
V5-2 (3T3)	2	human	off target	-0.85	0.99	p < 0.001
	2	mouse	on target	0.14	0.12	p < 0.06
HA-1 (HEK293)	1	human	on target	1.26	0.59	p < 0.001
	1	mouse	off target	-0.81	0.99	p < 0.001
HA-2 (HEK293)	2	human	on target	1.56	0.74	p < 0.001
	2	mouse	off target	-0.74	0.99	p < 0.001
