## Supplementary material for "Cell-type specific *in vitro* gene expression profiling of stem-cell derived neural models": Table 2

### Sheet: Sheet1
Table 2. Relative depletion of off-target mRNA in co-cultures of hiPSC-motor neurons and primary mouse astrocytes. The change in uniquely mapping reads (IP – input) for each mouse and human chromosome was plotted against the initial (Input) percent uniquely mapping reads. Below is the species-specific linear regression of the change in uniquely mapping reads from (% unique reads vs Δ unique reads…
Library	Input_library	MN_differentiation	IP_Cell_Type	RiboTag	species	slope	R_squared	p_value	RNA yield (ng)
5	2	20190603	mAstro	HA	mouse	-0.46	0.82	0.001	593.6
8	2	20190603	MN	V5	human	-0.26	0.42	0.001	<1
12	10	20190528	mAstro	HA	mouse	-0.87	0.99	0.001	158.2
14	10	20190528	MN	V5	human	-0.31	0.23	0.017	422.8
20	17	20190417	mAstro	HA	mouse	-0.86	0.99	0.001	431.2
18	17	20190417	MN	V5	human	-0.51	0.91	0.001	<1
28	21	20190610	MN	V5	human	-0.77	0.96	0.001	187.6
30	23	20190610	MN	HA	human	-0.77	0.94	0.001	<1
31	25	20190617	MN	V5	human	-0.84	0.96	0.001	<1
