## Supplemental Table 1 for "Cell-type specific *in vitro* gene expression profiling of stem-cell derived neural models"

### Sheet: Sheet1
Supplementary table 1: list of primers/probes
JG106	CGAGAAATTCGTGGCGCCAGATCCGAATTCGGCGTAGTCAGGAACGTCGTAAGGGTAAGCATAGTCTGGGACATCATATGGATAAGCGTAATCTGGAACATCGTATGGGTATCCTGATCCACCTCCATCCTCGTCTTCCTCCTCTTCTTCG
JG129	GGACCGGTTAATCTGCGCTGCCACCATGGCTCCTGTGAAAAAGCTTGTGG
JG128	GGTGGCAGCGCAGATTAACCGGTCCTGTGTTCTGGCGGC
JG101	CGGCACTGCGTGCGCCAATTCTGCAGACAAATGGCAGTATTCATC
JG131	ACAGGACCGGTTAATCTGCGC
JG132	TAATAAGAATTCCTTGTCATCGTCATCCTTGTAGTCGATATCGTGGTCCTTGTAATCACCGTCGTGATCCTTGTAGTCTCCTGATCCACCTCCATCCTCGTCTTCCTCCTCTTCTTCG
JG140	CAAAACAAAAGTAAGACCACCGCACAGCAAGC
JG141	GCAATCCATCTTGTTCAATAGCCGATCCTCTAGAGGTCATGGGTCCGGGATTC
JG161	TAATCTAGAGTGAGCAAGGGCGAGGAGG
JG162	TAATCTAGAGGTCATGGGTCCGGGATTCTCTTCTACGTCTCCGCATGTGAGCAGGGAACCTCTTCCCTCCCCTGAACCCTTGTACAGCTCGTCCATGCCG
JG278	TCCCGGACCCATGGCTCCTGTGAAAAAGCTTGTGG
JG279	TACCGATAAGCTTGATATCGAATTCTTACTTGTCATCGTCATCCTTGTAGTCTCCTGATCCACCTCCATCCTCG
JG276	TTTGCCGCCAGAACACAGGACCGGTGCCGGCCGGATCTGCCACCATGGTGAGCAAGGGCGAGGAGCTG
JG277	CAGGAGCCATGGGTCCGGGATTCTCTTCTACGTC
JG280	TACCGATAAGCTTGATATCGAATTCTTACGTAGAATCGAGACCGAGGAGAGGGTTAGGGATAGGCTTACCTCCTGATCCACCTCCATCCTCG
JG281	TTTGCCGCCAGAACACAGGACCGGTGCCGGCCGGATCTGCCACCATGGTGAGCAAGGGCGAGGAGG
JG284	ATCCAGCCTCCGCGGCCCCGAATTCGCCACCATGGTGAGCAAG
JG285	TAAGCTTGATATCGAATTAGCTAGCTTACGTAGAATCGAGACCGAGG
JG290	ATCCAGCCTCCGCGGCCCCGAATTCGCCACCATGGTGAGCAAG
JG291	CAGGAGCCATGGGTCCGGGATTCTCTTCTAC
JG292	TCCCGGACCCATGGCTCCTGTGAAAAAGCTTG
JG293	TAAGCTTGATATCGAATTAGCTAGCTTAGGCGTAGTCAGGAACGTCGTAAGGGTAAGCATAGTCTGGGACATCATATGGATAAGCGTAATCTGGAACATCGTATGGGTATCCTGATCCACCTCCATCCTCGTCTTCCTCCTCTTCTTCG
gfp probe	/5HEX/AGGTGAAGT/ZEN/TCGAGGGCGACAC/3IABkFQ/
mcherry probe	/5Cy5/ACCTACAAG/TAO/GCCAAGAAGCCCG/3IAbRQSp/
ACTB primer 1	CCTTGCACATGCCGGAG
ACTB primer 2	ACAGAGCCTCGCCTTTG
ACTB probe	/56-FAM/TCATCCATG/ZEN/GTGAGCTGGCGG/3IABkFQ/
MT-CO2-for FWD	CTCAGACGCTCAGGAAATAGAA
MT-CO2-for REV	TCGTTGACCTCGTCTGTTATG
MT-CO2-for PRB	/5Cy5/CTGAACTAT/TAO/CCTGCCCGCCATCAT/3IAbRQSp/
Oligo_dT_RT	CTACACGACGCTCTTCCGATCTNNNNNNNNVVTTTTTTTTTTTTTTTTTTTTTTTTTTTTTTVN
cDNA_PCR_1_P7	CTACACGACGCTCTTCCGAT*C*T
template switch oligo (TSO)	/5BiosG/AAGCAGTGGTATCAACGCAGAGTACATrGrGrG
cDNA_PCR_2_TSO	AAGCAGTGGTATCAACGCAG*A*G
Hashtag oligo:	GTGACTGGAGTTCAGACGTGTGCTCTTCCGATCTxxxxxxxxxxxxBAAAAAAAAAAAAAAAAAAAAAAAAAAAAAA*A*A
HTO additive:	GTGACTGGAGTTCAGACGTGTGCTC
D7xx_s	CAAGCAGAAGACGGCATACGAGATxxxxxxxxGTGACTGGAGTTCAGACGTGTGC
B: T,G,C, not A
*: Phosphorothioate bond
