## Supplemental Table 2 for "Cell-type specific *in vitro* gene expression profiling of stem-cell derived neural models"

### Sheet: Sheet1
Supplementary Table 2: list of plasmids
Lenti-Cas9-blast	addgene 52962
pLV-TetO-hNGN2-eGFP-Puro	addgene 79823
pBABE-puro mCherry-EGFP-LC3B	addgene 22418
pLV-TetO-hNGN2-P2A-eGFP-T2A-Neo	K. Brennand lab plasmid
PEf1a-RPL22-3XHA-P2A-EGFP-T2A-Puro	this study
PEf1a-RPL22-3XFlag-P2A-EGFP-T2A-Puro	this study
PEf1a-RPL22-3XHA-P2A-EGFP-T2A-Neo	this study
PEf1a-RPL22-3XHA-P2A-mCherry-T2A-Puro	this study
PEf1a-RPL22-3XHA-P2A-mCherry-T2A-Neo	this study
PEf1a-RPL22-3XFlag-P2A-mCherry-T2A-Puro	this study
PEf1a-EGFP-T2A-RPL22-1xFlag	this study
PEf1a-mCherry-T2A-RPL22-1xV5	this study
PrTetR-mCherry-T2A-RPL22-1xV5	this study
PrTetR-EGFP-T2A-RPL22-3xHA	this study
pAAV-Ef1a-DIO-eYFP	gift from the McKnight lab
Lenti-DIO-PEF1a-RPL22-3xHA-IRES-YFP	this study
Lenti-DIO-PEf1a-mCherry-T2A-RPL22-1xV5	this study
