## Supplemental Table 3 for "Cell-type specific *in vitro* gene expression profiling of stem-cell derived neural models"

### Sheet: 20180927.data.table
Supplementary table 3: raw digital PCR data from HEK293 mixed culture (RPL22-HA-GFP or RPL22-V5-mCherry)
SampleName	IPantibody	Date.Run	ROX.Threshold	VIC.Threshold	CY5.Threshold	Number.Of.Positives.in.ROX	Number.Of.Positives.in.VIC	Number.of.templates.in.VIC	Concentration.in.VIC	CV..estimates.in.VIC	Number.Of.Positives.in.CY5	Number.of.templates.in.CY5	Concentration.in.CY5	CV..estimates.in.CY5
143/151 IC 2019-09-28	Input Control	2019-03-11 12:09:00	14	43.1	16.6	8003	361	396	210	5.1	1457	1725	914	2.5
143/151 IC 2019-09-28	Input Control	2019-03-11 12:09:00	14	43.1	16.6	7970	397	438	232	4.8	1577	1892	1002	2.4
143/151 IC 2019-09-28	Input Control	2019-03-11 12:09:00	14	43.1	16.6	7808	376	423	224	4.9	1631	2011	1065	2.4
143/151 IC 2019-09-28	Input Control	2019-03-11 12:09:00	14	43.1	16.6	7942	431	478	253	4.6	1751	2138	1132	2.3
143/151 IC 2019-09-28	Input Control	2019-03-11 12:09:00	14	43.1	16.6	7914	516	578	306	4.2	1866	2308	1222	2.2
143/151 HA 2019-09-28	HA	2019-03-11 12:09:00	14	43.1	16.6	7947	6477	14485	7672	1.4	550	615	326	4.1
143/151 HA 2019-09-28	HA	2019-03-11 12:09:00	14	43.1	16.6	7902	6859	17382	9207	1.4	606	684	362	3.9
143/151 HA 2019-09-28	HA	2019-03-11 12:09:00	14	43.1	16.6	7923	6850	17162	9090	1.4	530	594	315	4.2
143/151 HA 2019-09-28	HA	2019-03-11 12:09:00	14	43.1	16.6	7922	6901	17587	9315	1.5	586	659	349	4
143/151 HA 2019-09-28	HA	2019-03-11 12:09:00	14	43.1	16.6	7905	6921	17885	9473	1.5	627	709	376	3.8
143/151 V5 2019-09-28	V5	2019-03-11 12:09:00	14	43.1	16.6	7945	1141	1330	704	2.9	7110	19338	10243	1.5
143/151 V5 2019-09-28	V5	2019-03-11 12:09:00	14	43.1	16.6	7905	1167	1371	726	2.8	7013	18728	9919	1.5
143/151 V5 2019-09-28	V5	2019-03-11 12:09:00	14	43.1	16.6	7909	1074	1252	663	2.9	6999	18561	9831	1.5
143/151 V5 2019-09-28	V5	2019-03-11 12:09:00	14	43.1	16.6	7879	1102	1293	685	2.9	7082	19666	10416	1.5
143/151 V5 2019-09-28	V5	2019-03-11 12:09:00	14	43.1	16.6	7900	1231	1454	770	2.7	7192	20706	10967	1.5
