## Supplemental Table 4 for "Cell-type specific *in vitro* gene expression profiling of stem-cell derived neural models"

### Sheet: 20180927.summary.table
Supplementary Table 4. calculated reporter gene ratios in HEK293 mixed experiment (RPL22-HA-GFP or RPL22-V5-mCherry) using digital PCR
Sample	GFP (avg)	mCherry (avg)	mCherry_TO_GFP	GFP_TO_mCherry
HA	8951.4	345.6	0.0386085	25.901
Input Control	245	1067	4.3551	0.229616
V5	709.6	10275.2	14.4803	0.0690595
