## Supplemental Table 5 for "Cell-type specific *in vitro* gene expression profiling of stem-cell derived neural models"

### Sheet: TableS5.20190221.barnyard.table
Supplementary table 5: raw digital PCR data from mixed species co-culture (HEK293/RPL22-HA-GFP; NIH3T3/RPL22-V5-mCherry)
SampleType	SampleName	X	X.1	ROX.Threshold	VIC.Threshold	CY5.Threshold	Number.Of.Positives.in.ROX	Number.Of.Positives.in.VIC	Number.of.templates.in.VIC	Concentration.in.VIC	CV..estimates.in.VIC	Number.Of.Positives.in.CY5	Number.of.templates.in.CY5	Concentration.in.CY5	CV..estimates.in.CY5	IPantibody	Sample_Type	IPorder
V5 IP 2	3T3:V5_mCherry (143)-HEK293:HA_GFP (151)	3T3:V5_mCherry (143)	HEK293:HA_GFP (151)	14.2	32.4	16.2	7583	16	18	10.5	24	2799	3954	2095	1.8	V5	HA -> V5	2nd
V5 IP 2	3T3:V5_mCherry (143)-HEK293:HA_GFP (151)	3T3:V5_mCherry (143)	HEK293:HA_GFP (151)	14.2	32.4	16.2	7597	19	21	12	22	2656	3692	1957	1.9	V5	HA -> V5	2nd
V5 IP 2	3T3:V5_mCherry (143)-HEK293:HA_GFP (151)	3T3:V5_mCherry (143)	HEK293:HA_GFP (151)	14.2	32.4	16.2	7670	17	19	11	23	2765	3837	2033	1.8	V5	HA -> V5	2nd
HA IP 2	3T3:V5_mCherry (143)-HEK293:HA_GFP (151)	3T3:V5_mCherry (143)	HEK293:HA_GFP (151)	14.2	32.4	16.2	7737	1433	1758	932	2.5	296	334	178	5.5	HA	V5 -> HA	2nd
HA IP 2	3T3:V5_mCherry (143)-HEK293:HA_GFP (151)	3T3:V5_mCherry (143)	HEK293:HA_GFP (151)	14.2	32.4	16.2	7776	1386	1685	893	2.6	252	282	150	6	HA	V5 -> HA	2nd
HA IP 2	3T3:V5_mCherry (143)-HEK293:HA_GFP (151)	3T3:V5_mCherry (143)	HEK293:HA_GFP (151)	14.2	32.4	16.2	7542	1390	1748	927	2.5	258	298	159	5.9	HA	V5 -> HA	2nd
V5 IP 1	3T3:V5_mCherry (143)-HEK293:HA_GFP (151)	3T3:V5_mCherry (143)	HEK293:HA_GFP (151)	14.2	32.4	16.2	7193	24	28	16	19	2513	3689	1955	1.9	V5	V5 -> HA	1st
V5 IP 1	3T3:V5_mCherry (143)-HEK293:HA_GFP (151)	3T3:V5_mCherry (143)	HEK293:HA_GFP (151)	14.2	32.4	16.2	7637	38	42	23	15	2782	3888	2060	1.8	V5	V5 -> HA	1st
V5 IP 1	3T3:V5_mCherry (143)-HEK293:HA_GFP (151)	3T3:V5_mCherry (143)	HEK293:HA_GFP (151)	14.2	32.4	16.2	7384	43	50	27	14	2689	3886	2059	1.8	V5	V5 -> HA	1st
HA IP 1	3T3:V5_mCherry (143)-HEK293:HA_GFP (151)	3T3:V5_mCherry (143)	HEK293:HA_GFP (151)	14.2	32.4	16.2	7636	1826	2345	1243	2.2	287	328	175	5.6	HA	HA -> V5	1st
HA IP 1	3T3:V5_mCherry (143)-HEK293:HA_GFP (151)	3T3:V5_mCherry (143)	HEK293:HA_GFP (151)	14.2	32.4	16.2	5437	1080	1900	1007	2.5	161	258	138	6.3	HA	HA -> V5	1st
HA IP 1	3T3:V5_mCherry (143)-HEK293:HA_GFP (151)	3T3:V5_mCherry (143)	HEK293:HA_GFP (151)	14.2	32.4	16.2	7831	1715	2121	1124	2.3	252	280	149	6	HA	HA -> V5	1st
RPL22-HA_GFP_control	none:V5_mCherry (143)-HEK293:HA_GFP (151)	none:V5_mCherry (143)	HEK293:HA_GFP (151)	14.2	32.4	16.2	7691	1029	1232	654	3	155	174	93	7.6	none	GFP;RPL22-HA	None
RPL22-HA_GFP_control	none:V5_mCherry (143)-HEK293:HA_GFP (151)	none:V5_mCherry (143)	HEK293:HA_GFP (151)	14.2	32.4	16.2	7762	1052	1250	663	2.9	170	190	102	7.3	none	GFP;RPL22-HA	None
RPL22-HA_GFP_control	none:V5_mCherry (143)-HEK293:HA_GFP (151)	none:V5_mCherry (143)	HEK293:HA_GFP (151)	14.2	32.4	16.2	7697	1030	1233	654	3	149	167	89	7.8	none	GFP;RPL22-HA	None
RPL22-V5_mCherry_control	3T3:V5_mCherry (143)-none:HA_GFP (151)	3T3:V5_mCherry (143)	none:HA_GFP (151)	14.2	32.4	16.2	7682	1	1	1.5	100	2705	3725	1974	1.9	none	mCherry;RPL22-V5	None
RPL22-V5_mCherry_control	3T3:V5_mCherry (143)-none:HA_GFP (151)	3T3:V5_mCherry (143)	none:HA_GFP (151)	14.2	32.4	16.2	7544	0	0	1	0	2634	3686	1953	1.9	none	mCherry;RPL22-V5	None
Input Control	3T3:V5_mCherry (143)-HEK293:HA_GFP (151)	3T3:V5_mCherry (143)	HEK293:HA_GFP (151)	14.2	32.4	16.2	7788	98	108	58	9.7	866	1011	536	3.2	none	Input_Control	None
Input Control	3T3:V5_mCherry (143)-HEK293:HA_GFP (151)	3T3:V5_mCherry (143)	HEK293:HA_GFP (151)	14.2	32.4	16.2	7580	77	87	47	11	884	1064	565	3.2	none	Input_Control	None
Input Control	3T3:V5_mCherry (143)-HEK293:HA_GFP (151)	3T3:V5_mCherry (143)	HEK293:HA_GFP (151)	14.2	32.4	16.2	7692	98	110	59	9.6	858	1015	539	3.2	none	Input_Control	None
