## Supplemental Table 6 for "Cell-type specific *in vitro* gene expression profiling of stem-cell derived neural models"

### Sheet: Sheet1
Supplementary table 6: RNA yields for NIH3T3/HEK293 immunoprecipitations
SampleType	SampleName	Culture	IP	IP order	yield (ng)
RPL22-V5_mCherry_control	3T3:V5_mCherry (143)	monoculture	none	NA	5420
RPL22-HA_GFP_control	HEK293:HA_GFP (151)	monoculture	none	NA	432
Input Control	3T3:V5_mCherry (143)-HEK293:HA_GFP (151)	co-culture	none	NA	2000
V5 IP 1	3T3:V5_mCherry (143)-HEK293:HA_GFP (151)	co-culture	V5	1	388
HA IP 1	3T3:V5_mCherry (143)-HEK293:HA_GFP (151)	co-culture	HA	1	202
V5 IP 2	3T3:V5_mCherry (143)-HEK293:HA_GFP (151)	co-culture	V5	2	102
HA IP 2	3T3:V5_mCherry (143)-HEK293:HA_GFP (151)	co-culture	HA	2	67.2
