## Supplemental Table 7 for "Cell-type specific *in vitro* gene expression profiling of stem-cell derived neural models"

### Sheet: gene.counts
Supplementary table 7: Counts tabulated using samtools from NIH3T3/HEK293 RNA-seq aligned to a hybrid reference genome
chromosome	R1_input_control	R11_IP2_HA	R12_IP2_V5	R3_3T3_143_input_control	R6_HEK293_151_input_control	R7_IP1_HA	R8_IP_V5
Mm_chr1	22490	14346	66785	76131	55	7158	73389
Mm_chr2	44929	21336	110320	137598	34	10568	122662
Mm_chr3	32730	15420	86006	95909	126	6931	93847
Mm_chr4	40256	19730	95935	119450	41	9076	108183
Mm_chr5	52793	20370	107245	172100	44	9836	117390
Mm_chr6	36561	15641	87925	97912	69	6900	95370
Mm_chr7	117479	45588	203301	249790	205	18276	223824
Mm_chr8	52403	26479	116394	117575	43	11106	130847
Mm_chr9	42763	20166	89554	105076	38	9666	103078
Mm_chr10	50965	23487	121262	119811	1212	10601	127812
Mm_chr11	85231	39511	200312	219831	24	17806	223494
Mm_chr12	12695	8036	39425	43055	45	3981	42979
Mm_chr13	15993	7290	40557	51314	20	3699	45518
Mm_chr14	19279	9306	48492	57659	26	4259	56352
Mm_chr15	62242	28927	142340	141981	29	12653	159575
Mm_chr16	12440	6543	33006	36050	31	3328	37439
Mm_chr17	54514	22999	116234	130638	104	9510	126311
Mm_chr18	14989	8638	37048	39460	25	3514	39094
Mm_chr19	41187	18638	95509	97786	20	7646	100286
Mm_chrX	23883	11543	58383	75319	107	5241	66139
Mm_chrY	39	28	43	65	3	17	62
Mm_chrM	15427	7158	4160	60758	0	3580	4374
Hs_chr1	25331	122224	9450	464	89681	77064	14806
Hs_chr2	12416	75968	5357	221	54251	47044	7954
Hs_chr3	15529	69889	4919	116	49635	42041	7219
Hs_chr4	4789	29434	2091	104	27142	19736	3195
Hs_chr5	12238	60839	4252	133	48356	37041	6692
Hs_chr6	13980	58673	4520	215	47454	36199	7109
Hs_chr7	11272	55517	3438	88	35681	33558	5258
Hs_chr8	10570	43677	3160	95	27867	28111	4579
Hs_chr9	12157	60990	4752	76	38857	33342	5836
Hs_chr10	4451	23506	2167	335	18444	16138	3188
Hs_chr11	24685	104454	6729	80	59244	57699	9902
Hs_chr12	18312	72215	5376	129	54933	46955	8925
Hs_chr13	1742	11641	833	46	10210	7867	1422
Hs_chr14	5186	27004	2041	61	23271	19720	3272
Hs_chr15	8956	38607	2519	42	26753	24953	4178
Hs_chr16	21871	65580	4089	42	43189	47580	8850
Hs_chr17	21538	91803	6975	610	55446	53455	9436
Hs_chr18	1444	8628	755	31	7387	5953	1160
Hs_chr19	55161	222518	13610	72	95152	104501	20050
Hs_chr20	6489	30299	2332	47	18999	18325	3107
Hs_chr21	2156	10665	722	34	8196	7363	1205
Hs_chr22	11516	52883	3093	24	24483	29169	5078
Hs_chrX	15142	62769	4826	103	51296	39021	7469
Hs_chrY	13	56	12	6	34	17	19
Hs_chrM	16243	5964	3213	1	73847	2705	3208
mCherry	374	88	1970	796	2	75	2231
GFP	123	3325	49	0	167	2404	47
